# Highly ordered clustering of TNFα and BAFF ligand-receptor-adaptor complexes bound to lipid membranes

**DOI:** 10.1101/2024.07.22.604697

**Authors:** Chan Seok Lim, Jisun Lee, Ji Won Kim, Jie-Oh Lee

## Abstract

We report the cryo-EM structures of clusters of TNF receptor family proteins, TNFR1 and BAFFR. The receptor-ligand complexes were anchored to a flat lipid layer to mimic the membrane-bound state. We observed that the TNFα-TNFR1 complex forms highly ordered binary, bent, trigonal, and linear quadruple clusters of trimers on the lipid membrane. A non-competitive antagonist of TNFR1 disrupted these clusters without interfering with ligand binding. Moreover, we found that the BAFF-BAFFR complex forms pentagonal, double-pentagonal, or half-spherical clusters of trimers. Mutations in BAFF that inhibit BAFFR receptor activation prevented ordered clustering without disrupting receptor binding. TRAF3 induced a structural shift in the BAFF-BAFFR cluster, resulting in a flat hexagonal cluster. Our data demonstrated that precisely structured clustering is essential for the activation of these receptors. The lipid monolayer method will aid in studying the clusters of other transmembrane proteins and facilitate the discovery of therapeutic agents that regulate their clustering.
