## Supplementary material for "Highly ordered clustering of TNFα and BAFF ligand-receptor-adaptor complexes bound to lipid membranes": Table S1

### Sheet: protein sequences
	Table S1. Protein Sequences, related to STAR METHOD
	Protein name	Protein sequences
	TNFα	MVSAIVLYVLLAAAAHSAFAADP VRSSSRTPSDKPVAHVVANPQAEGQLQWLNRRANALLANGVELRDNQLVVPSEGLYLIYSQVLFKGQGCPSTHVLLTHTISRIAVSYQTKVNLLSAIKSPCQRETPEGAEAKPWYEPIYLGGVFQLEKGDRLSAEINRPDYLDFAESGQVYFGIIAL EFRSGRLVPRGSHHHHHH
	TNFR1ecto	MVSAIVLYVLLAAAAHSAFAADP LVPHLGDREKRDSVCPQGKYIHPQNNSICCTKCHKGTYLYNDCPGPGQDTDCRECESGSFTASENHLRHCLSCSKCRKEMGQVEISSCTVDRDTVCGCRKNQYRHYWSENLFQCFNCSLCLNGTVHLSCQEKQNTVCTCHAGFFLRENECVSCSNCKKSLECTKLCLPQIENVKGTEDSGTT GGGGSHHHHHHHH
	TNFR1fl	MGLSTVPDLLLPLVLLELLVGIYPSGVIGLVPHLGDREKRDSVCPQGKYIHPQNNSICCTKCHKGTYLYNDCPGPGQDTDCRECESGSFTASENHLRHCLSCSKCRKEMGQVEISSCTVDRDTVCGCRKNQYRHYWSENLFQCFNCSLCLNGTVHLSCQEKQNTVCTCHAGFFLRENECVSCSNCKKSLECTKLCLPQIENVKGTEDSGTTVLLPLVIFFGLCLLSLLFIGLMYRYQRWKSKLYSIVCGKSTPEKEGELEGTTTKPLAPNPSFSPTPGFTPTLGFSPVPSSTFTSSSTYTPGDCPNFAAPRREVAPPYQGADPILATALASDPIPNPLQKWEDSAHKPQSLDTDDPATLYAVVENVPPLRWKEFVRRLGLSDHEIDRLELQNGRCLREA…
	DOM1h	MVSAIVLYVLLAAAAHSAFAADP EVQLLESGGGLVQPGGSLRLSCAASGFTFDKYSMGWVRQAPGKGLEWVSQISDTADRTYYAHAVKGRFTISRDNSKNTLYLQMNSLRAEDTAVYYCAIYTGRWVPFEYWGQGTLVTVSS SGLVPRGSHHHHHH
	BAFF and hisBAFF	MVSAIVLYVLLAAAAHSAFAADPHHHHHHLVPRGSGGS AVQGPEETVTQDCLQLIADSETPTIQKGSYTFVPWLLSFKRGSALEEKENKILVKETGYFFIYGQVLYTDKTYAMGHLIQRKKVHVFGDELSLVTLFRCIQNMPETLPNNSCYSAGIAKLEEGDELQLAIPRENAQISLDGDVTFFGALKLL
	BAFF(E223K)	MVSAIVLYVLLAAAAHSAFAADPHHHHHHLVPRGSGGS AVQGPEETVTQDCLQLIADSETPTIQKGSYTFVPWLLSFKRGSALEEKENKILVKETGYFFIYGQVLYTDKTYAMGHLIQRKKVHVFGDKLSLVTLFRCIQNMPETLPNNSCYSAGIAKLEEGDELQLAIPRENAQISLDGDVTFFGALKLL
	BAFF(H218A)	MVSAIVLYVLLAAAAHSAFAADPHHHHHHLVPRGSGGS AVQGPEETVTQDCLQLIADSETPTIQKGSYTFVPWLLSFKRGSALEEKENKILVKETGYFFIYGQVLYTDKTYAMGHLIQRKKVAVFGDELSLVTLFRCIQNMPETLPNNSCYSAGIAKLEEGDELQLAIPRENAQISLDGDVTFFGALKLL
	BAFF(K216R)	MVSAIVLYVLLAAAAHSAFAADPHHHHHHLVPRGSGGS AVQGPEETVTQDCLQLIADSETPTIQKGSYTFVPWLLSFKRGSALEEKENKILVKETGYFFIYGQVLYTDKTYAMGHLIQRKRVHVFGDELSLVTLFRCIQNMPETLPNNSCYSAGIAKLEEGDELQLAIPRENAQISLDGDVTFFGALKLL
	BAFFRecto	MVSAIVLYVLLAAAAHSAFAADP DYKDDDDKRRGPRSLRGRDAPAPTPCVPAECFDLLVRHCVACGLLRTPRPKPAGASSPAPRTALQPQESVGAGAGEAALPLPGLL GGGGSHHHHHHHH
	BAFFRfl	MRRGPRSLRGRDAPAPTPCVPAECFDLLVRHCVACGLLRTPRPKPAGASSPAPRTALQPQESVGAGAGEAALPLPGLLFGAPALLGLALVLALVLVGLVSWRRRQRRLRGASSAEAPDGDKDAPEPLDKVIILSPGISDATAPAWPPPGEDPGTTPPGHSVPVPATELGSTELVTTKTAGPEQQ SNSLEVLFQGPTAAAAVSKGEEDNMAIIKEFMRFKVHMEGSVNGHEFEIEGEGEGRPYEGTQTAKLKVTKGGPLPFAWDILSPQFMYGSKAYVKHPADIPDYLKLSFPEGFKWERVMNFEDGGVVTVTQDSSLQDGEFIYKVKLRGTNFPSDGPVMQKKTMGWEASSERMYPEDGALKGEIKQRLKLKDGGHYDAEVKTTYKAKKPVQLPGAYN…
	TRAF3	MSNSLEKKVSLLQNESVEKNKSIQSLHNQICSFEIEIERQKEMLRNNESKILHLQRVIDSQAEKLKELDKEIRPFRQNWEEADSMKSSVESLQNRVTELESVDKSAGQVARNTGLLESQLSRHDQMLSVHDIRLADMDLRFQVLETASYNGVLIWKIRDYKRRKQEAVMGKTLSLYSQPFYTGYFGYKMCARVYLNGDGMGKGTHLSLFFVIMRGEYDALLPWPFKQKVTLMLMDQGSSRRHLGDAFKPDPNSSSFKKPTGEMNIASGCPVFVAQTVLENGTYIKDDTIFIKVIVDTSDLPDP GGSLVPRGSHHHHHHAPSRLEEELRRRLTE
	hisTRAF3	MHHHHHHHHGGGGSKNDGSGGGGS NTGLLESQLSRHDQMLSVHDIRLADMDLRFQVLETASYNGVLIWKIRDYKRRKQEAVMGKTLSLYSQPFYTGYFGYKMCARVYLNGDGMGKGTHLSLFFVIMRGEYDALLPWPFKQKVTLMLMDQGSSRRHLGDAFKPDPNSSSFKKPTGEMNIASGCPVFVAQTVLENGTYIKDDTIFIKVIVDTSDLPDP GGSLVPRGGSAPSRLEEELRRRLTE
	Non-native sequences, including cloning sites, GP67 signal peptides, histidine tags, thrombin cleavage sites, PreScission protease cleavage sites, mCherry tags, ALFA tags, and Strep-tags are written in purple.
	Mutated sequences of BAFF are written in bold and underlined
