## Supplementary material for "Highly ordered clustering of TNFα and BAFF ligand-receptor-adaptor complexes bound to lipid membranes": Table S2

### Sheet: Table S2
Table S2. Summary of Cryo-EM data Processing and Model Refinement, related to STAR METHOD
Receptor complexes	TNFα-TNFR1ecto				TNFα-TNFR1fl	TNFα-TNFR1ecto-DOM1h	TNFα-TNFR1ecto-DOM1h	BAFF-BAFFRecto			BAFF-BAFFRfl	BAFF(cage)-BAFFRecto	BAFF(WT)-BAFFRecto	BAFF(K216R)-BAFFRecto	BAFF(H218A)-BAFFRecto	BAFF(E223K)-BAFFRecto	hisBAFF-BAFFRfl-TRAF3	BAFF-BAFFRfl-hisTRAF3
Sample condition	Lipid monolayer	Lipid monolayer	Lipid monolayer	Lipid monolayer	Lipid monolayer	Solution	Lipid monolayer	Lipid monolayer	Lipid monolayer	Lipid monolayer	Lipid monolayer	Lipid monolayer	Lipid monolayer	Lipid monolayer	Lipid monolayer	Lipid monolayer	Lipid monolayer	Lipid monolayer
Clustering pattern	binary	bent	trigonal	linear quadruple	binary		binary	pentagon	double pentagon	half sphere	pentagon
EMDB code	EMD-60484	EMD-60489	EMD-60497	EMD-60491	EMD-60490	EMD-600549	EMD-60494	EMD-60485	EMD-60492	EMD-60493	EMD-60487						EMD-60486	EMD-60488
PDB code	8ZUI							8ZUJ									8ZUK
Data collection and processing
Magnification	100,500 x	100,500 x	92,000x	100,500 x	92,000x	100,500 x	92,000x	100,500 x	100,500 x	92,000x	130,000x	92,000x	92,000x	92,000x	92,000x	92,000x	130,000x	92,000x
Voltage (kV)	300	300	200	300	200	300	200	300	300	200	300	200	200	200	200	200	300	200
Electron exposure (e–/Å2)	50	50	50	50	45	50	40	50	50	40	40	40	40	40	40	40	40	40
Defocus range (μm)	-0.8 to -2.0	-0.8 to -2.0	-1.5 to -2.5	-0.8 to -2.0	-1.2 to -2.4	-0.8 to -2.0	-1.5 to -2.5	-0.8 to -2.0	-0.8 to -2.0	-1.0 to -2.5	-0.8 to -2.0	-2.5 to -3.5	-2.5 to -3.5	-2.5 to -3.5	-2.5 to -3.5	-2.5 to -3.5	-0.8 to -2.0	-1.0 to -2.0
Pixel size (Å)	0.82	0.82	1.088	0.82	1.088	0.854	1.088	0.85	0.85	1.088	0.94	1.088	1.088	1.088	1.088	1.088	0.94	1.088
Tilt angle ( ˚ )	0, 30	0, 30	0	0, 30	0	0	0	0, 30	0, 30	0	0	0	0	0	0	0	0, 30	0
Box size (pixels)	360	512	384	512	300	256	300	400	500	400	360	480	256	256	256	256	700	400
Symmetry imposed	C2	C1	C3	C2	C2	C3	C2	C5	C2	C3	C5						C3	C3
Initial particle images (no.)	2256946	409079	132288	195319	69372	1329982	40362	651,129	110,463	78,240	321,730						220,210	537,538
Final particle images (no.)	1800466	243485	31211	147547	12412	1237382	39935	220,800	109,163	39,891	77,416						205,164	493,981
Map resolution (Å)	2.56	3.08	5.17	3.3	6.02	2.61	6.14	2.58	3.50	3.89	3.05						2.83	3.74
FSC threshold	0.143	0.143	0.143	0.143	0.143	0.143	0.143	0.143	0.143	0.143	0.143						0.143	0.143
Refinement
Initial model used (PDB code)	7KP7, 7KPB							4V46									2GKW, 8T5P
Model resolution (Å)	3.3							3.3									3.8
FSC threshold	0.5							0.5									0.5
Map sharpening B factor (Å2)	-118							-81									-52
Model composition
Non-hydrogen atoms	13,384							19,830									32,550
Protein residues	1,722							2,520									4,116
B factors (Å2)
Protein	59.26							55.16									88.81
R.m.s. deviations
Bond lengths (Å)	0.003							0.004									0.003
Bond angles (°)	0.861							0.986									0.853
Validation
MolProbity score	1.53							1.49									1.48
Clashscore	7.93							7.18									5.41
Poor rotamers (%)	0.80							0.68									0.00
Ramachandran plot
Favored (%)	97.51							97.56									96.88
Allowed (%)	2.49							2.44									3.12
Disallowed (%)	0.00							0.00									0.00
